# AdmirePred: A method for predicting abundant miRNAs in Exosomes

**DOI:** 10.1101/2025.03.19.644072

**Authors:** Akanksha Arora, Gajendra Pal Singh Raghava

**Affiliations:** Department of Computational Biology, Indraprastha Institute of Information Technology, Okhla Phase 3, New Delhi-110020, India

**Keywords:** Exosome, Extracellular Vesicle, miRNA, Machine learning, Alignment-based, Non-invasive diagnostics, Liquid Biopsy

## Abstract

Non-invasive disease diagnosis is a key application of blood exosomes in liquid biopsy, as they carry diverse biological molecules, including microRNAs (miRNAs) derived from their parent cells. Developing miRNA-based disease biomarkers requires prediction of highly abundant miRNAs in exosomes under normal conditions for establishing a baseline for understanding their physiological roles and disease-specific variations. In this study, we present models for predicting highly abundant miRNAs in exosomes from their nucleotide sequences. The models were trained, tested, and evaluated on a dataset comprising 348 abundant and 349 non-abundant miRNAs. Initially, we applied alignment-based approaches, such as motif and similarity searches, but these methods yielded poor coverage. We then explored alignment-free approaches, particularly machine learning models leveraging a broad range of features. Our Extra Trees classifier, developed using binary profiles and TF-IDF features, achieved the highest performance with an AUC of 0.77. To further enhance predictive accuracy, we developed a hybrid method that combines machine learning models with alignment-based approaches, achieving an AUC of 0.854 on an independent dataset. To support research in non-invasive diagnostics and therapeutics, we have developed a web server, standalone tool, and Python package for AdmirePred, available at https://webs.iiitd.edu.in/raghava/admirepred/.

**Key points:**

1. miRNA abundant in blood exosomes are promising biomarkers for liquid biopsy
2. Classification of abundant and non-abundant miRNA in healthy individuals
3. A hybrid method that combine alignment based and alignment free approach
4. Prediction of miRNAs that are highly expressed in blood exosomes
5. A web server, a python package, and a standalone tool have been created

**Author’s Biography:**

1. Akanksha Arora is currently pursuing a Ph.D. in Computational Biology at Department of Computational Biology, Indraprastha Institute of Information Technology, New Delhi, India.
2. Gajendra P. S. Raghava is currently working as a Professor and Head of Department of Computational Biology, Indraprastha Institute of Information Technology, New Delhi, India.
