## Supplementary Table S1 for "AdmirePred: A method for predicting abundant miRNAs in Exosomes"

### Sheet: Sheet1
Supplementary Table S1: Results for composition-based features and binary features for alternate dataset (here, tr = training set, and val - validation set, OHE - One Hot Encoding)
Composition-based Features
CDK-1 = (composition of nucleotides, k-mer = 1)
Pattern_size	Threshold	TP_tr	FP_tr	TN_tr	FN_tr	Sens_tr	Spec_tr	FPR_tr	Accuracy_tr	AUC_tr	MCC_tr	TP_te	FP_te	TN_te	FN_te	Sens_te	Spec_te	FPR_te	Accuracy_te	AUC_te	MCC_te
DecisionTreeClassifier	0.51	161	110	169	118	57.706	60.573	39.427	59.14	0.605	0.183	30	27	43	39	43.478	61.429	38.571	52.518	0.612	0.05
RandomForestClassifier	0.52	161	117	162	118	57.706	58.065	41.935	57.885	0.606	0.158	41	30	40	28	59.42	57.143	42.857	58.273	0.622	0.166
LogisticRegressionClassifier	0.5	151	129	150	128	54.1219	53.7634	46.2366	53.9427	0.569096	0.0788536	37	31	39	32	53.6232	55.7143	44.2857	54.6763	0.565424	0.0933941
XGBClassifier	0.51	163	115	164	116	58.423	58.781	41.219	58.602	0.619	0.172	41	27	43	28	59.42	61.429	38.571	60.432	0.611	0.209
KNeighborsClassifier	0.49	175	123	156	104	62.724	55.914	44.086	59.319	0.623829	0.186814	44	28	42	25	63.7681	60	40	61.8705	0.607867	0.237829
GaussianNB	0.5	152	127	152	127	54.4803	54.4803	45.5197	54.4803	0.570265	0.0896057	37	32	38	32	53.6232	54.2857	45.7143	53.9568	0.56501	0.079089
SVC	0.5	178	115	164	101	63.7993	58.7814	41.2186	61.2903	0.640838	0.226091	40	29	41	29	57.971	58.5714	41.4286	58.2734	0.63354	0.165424
CDK-2 = (composition of nucleotides, k-mer = 2)
Pattern_size	Threshold	TP_tr	FP_tr	TN_tr	FN_tr	Sens_tr	Spec_tr	FPR_tr	Accuracy_tr	AUC_tr	MCC_tr	TP_te	FP_te	TN_te	FN_te	Sens_te	Spec_te	FPR_te	Accuracy_te	AUC_te	MCC_te
DecisionTreeClassifier	0.46	158	123	156	121	56.631	55.914	44.086	56.272	0.593	0.125	37	32	38	32	53.623	54.286	45.714	53.957	0.565	0.079
RandomForestClassifier	0.51	186	98	181	93	66.667	64.875	35.125	65.771	0.73	0.315	47	29	41	22	68.116	58.571	41.429	63.309	0.724	0.268
LogisticRegressionClassifier	0.5	164	108	171	115	58.781	61.29	38.71	60.036	0.65	0.201	48	29	41	21	69.565	58.571	41.429	64.029	0.659	0.283
XGBClassifier	0.53	182	94	185	97	65.233	66.308	33.692	65.771	0.697	0.315	45	32	38	24	65.217	54.286	45.714	59.712	0.667	0.196
KNeighborsClassifier	0.48	175	97	182	104	62.724	65.233	34.767	63.978	0.694	0.28	48	27	43	21	69.565	61.429	38.571	65.468	0.713	0.311
GaussianNB	0.45	179	100	179	100	64.158	64.158	35.842	64.158	0.66	0.283	42	34	36	27	60.87	51.429	48.571	56.115	0.639	0.124
SVC	0.5	191	87	192	88	68.459	68.817	31.183	68.638	0.709	0.373	52	28	42	17	75.362	60	40	67.626	0.713	0.358
CDK-3 = (composition of nucleotides, k-mer = 3)
Pattern_size	Threshold	TP_tr	FP_tr	TN_tr	FN_tr	Sens_tr	Spec_tr	FPR_tr	Accuracy_tr	AUC_tr	MCC_tr	TP_te	FP_te	TN_te	FN_te	Sens_te	Spec_te	FPR_te	Accuracy_te	AUC_te	MCC_te
DecisionTreeClassifier	0.51	160	109	170	119	57.348	60.932	39.068	59.14	0.591	0.183	39	36	34	30	56.522	48.571	51.429	52.518	0.525	0.051
RandomForestClassifier	0.52	183	97	182	96	65.591	65.233	34.767	65.412	0.708	0.308	47	28	42	22	68.116	60	40	64.029	0.677	0.282
LogisticRegressionClassifier	0.5	176	108	171	103	63.082	61.29	38.71	62.186	0.67	0.244	48	28	42	21	69.565	60	40	64.748	0.672	0.297
XGBClassifier	0.56	171	110	169	108	61.29	60.573	39.427	60.932	0.671	0.219	41	29	41	28	59.42	58.571	41.429	58.993	0.646	0.18
KNeighborsClassifier	0.6	166	94	185	113	59.498	66.308	33.692	62.903	0.681	0.259	46	29	41	23	66.667	58.571	41.429	62.59	0.655	0.253
GaussianNB	0.23	177	102	177	102	63.441	63.441	36.559	63.441	0.678	0.269	49	35	35	20	71.014	50	50	60.432	0.677	0.215
SVC	0.52	177	98	181	102	63.441	64.875	35.125	64.158	0.701	0.283	47	29	41	22	68.116	58.571	41.429	63.309	0.688	0.268
CDK-4 = (composition of nucleotides, k-mer = 4)
Pattern_size	Threshold	TP_tr	FP_tr	TN_tr	FN_tr	Sens_tr	Spec_tr	FPR_tr	Accuracy_tr	AUC_tr	MCC_tr	TP_te	FP_te	TN_te	FN_te	Sens_te	Spec_te	FPR_te	Accuracy_te	AUC_te	MCC_te
DecisionTreeClassifier	0.51	152	113	166	127	54.48	59.498	40.502	56.989	0.57	0.14	44	34	36	25	63.768	51.429	48.571	57.554	0.576	0.153
RandomForestClassifier	0.51	180	104	175	99	64.516	62.724	37.276	63.62	0.7	0.272	46	25	45	23	66.667	64.286	35.714	65.468	0.704	0.31
LogisticRegressionClassifier	0.49	166	112	167	113	59.498	59.857	40.143	59.677	0.663	0.194	42	31	39	27	60.87	55.714	44.286	58.273	0.629	0.166
XGBClassifier	0.57	176	103	176	103	63.082	63.082	36.918	63.082	0.668	0.262	44	24	46	25	63.768	65.714	34.286	64.748	0.667	0.295
KNeighborsClassifier	0.49	168	112	167	111	60.215	59.857	40.143	60.036	0.655	0.201	42	25	45	27	60.87	64.286	35.714	62.59	0.652	0.252
GaussianNB	0.01	118	64	215	161	42.294	77.061	22.939	59.677	0.649	0.206	32	22	48	37	46.377	68.571	31.429	57.554	0.653	0.153
SVC	0.5	178	108	171	101	63.799	61.29	38.71	62.545	0.692	0.251	46	34	36	23	66.667	51.429	48.571	58.993	0.66	0.183
RDK-1 = (composition of nucleotides in reverse complementary sequence, k-mer = 1)
Pattern_size	Threshold	TP_tr	FP_tr	TN_tr	FN_tr	Sens_tr	Spec_tr	FPR_tr	Accuracy_tr	AUC_tr	MCC_tr	TP_te	FP_te	TN_te	FN_te	Sens_te	Spec_te	FPR_te	Accuracy_te	AUC_te	MCC_te
DecisionTreeClassifier	0.54	171	115	164	108	61.29	58.781	41.219	60.036	0.617	0.201	55	43	27	14	79.71	38.571	61.429	58.993	0.591	0.2
RandomForestClassifier	0.55	163	114	165	116	58.4229	59.1398	40.8602	58.7814	0.609743	0.175632	43	32	38	26	62.3188	54.2857	45.7143	58.2734	0.594928	0.166564
LogisticRegressionClassifier	0.5	160	115	164	119	57.348	58.781	41.219	58.065	0.607	0.161	40	30	40	29	57.971	57.143	42.857	57.554	0.619	0.151
XGBClassifier	0.52	177	105	174	102	63.441	62.366	37.634	62.903	0.633	0.258	42	31	39	27	60.87	55.714	44.286	58.273	0.621	0.166
KNeighborsClassifier	0.55	185	149	130	94	66.3082	46.595	53.405	56.4516	0.60928	0.131615	44	34	36	25	63.7681	51.4286	48.5714	57.554	0.605901	0.153112
GaussianNB	0.55	166	120	159	113	59.498	56.989	43.011	58.244	0.601	0.165	40	29	41	29	57.971	58.571	41.429	58.273	0.631	0.165
SVC	0.55	171	113	166	108	61.29	59.498	40.502	60.394	0.603	0.208	41	31	39	28	59.42	55.714	44.286	57.554	0.594	0.151
RDK-2 = (composition of nucleotides in reverse complementary sequence, k-mer = 2)
Pattern_size	Threshold	TP_tr	FP_tr	TN_tr	FN_tr	Sens_tr	Spec_tr	FPR_tr	Accuracy_tr	AUC_tr	MCC_tr	TP_te	FP_te	TN_te	FN_te	Sens_te	Spec_te	FPR_te	Accuracy_te	AUC_te	MCC_te
DecisionTreeClassifier	0.56	158	118	161	121	56.631	57.706	42.294	57.168	0.596	0.143	33	23	47	36	47.826	67.143	32.857	57.554	0.583	0.153
RandomForestClassifier	0.52	178	97	182	101	63.7993	65.233	34.767	64.5161	0.683123	0.290352	45	24	46	24	65.2174	65.7143	34.2857	65.4676	0.698033	0.309317
LogisticRegressionClassifier	0.5	164	104	175	115	58.7814	62.724	37.276	60.7527	0.631711	0.215221	45	30	40	24	65.2174	57.1429	42.8571	61.1511	0.668737	0.2243
XGBClassifier	0.52	175	105	174	104	62.724	62.366	37.634	62.545	0.67	0.251	46	25	45	23	66.667	64.286	35.714	65.468	0.676	0.31
KNeighborsClassifier	0.51	103	65	214	176	36.9176	76.7025	23.2975	56.81	0.628583	0.148456	27	13	57	42	39.1304	81.4286	18.5714	60.4317	0.629193	0.227053
GaussianNB	0.5	191	138	141	88	68.4588	50.5376	49.4624	59.4982	0.640562	0.19309	53	36	34	16	76.8116	48.5714	51.4286	62.5899	0.673913	0.264446
SVC	0.53	169	116	163	110	60.5735	58.4229	41.5771	59.4982	0.6605	0.190008	50	32	38	19	72.4638	54.2857	45.7143	63.3094	0.657764	0.271922
RDK-3 = (composition of nucleotides in reverse complementary sequence, k-mer = 3)
Pattern_size	Threshold	TP_tr	FP_tr	TN_tr	FN_tr	Sens_tr	Spec_tr	FPR_tr	Accuracy_tr	AUC_tr	MCC_tr	TP_te	FP_te	TN_te	FN_te	Sens_te	Spec_te	FPR_te	Accuracy_te	AUC_te	MCC_te
DecisionTreeClassifier	0.51	168	123	156	111	60.215	55.914	44.086	58.065	0.581	0.161	36	23	47	33	52.174	67.143	32.857	59.712	0.597	0.195
RandomForestClassifier	0.41	193	128	151	86	69.1756	54.1219	45.8781	61.6487	0.67176	0.23566	49	30	40	20	71.0145	57.1429	42.8571	64.0288	0.665217	0.284234
LogisticRegressionClassifier	0.5	167	105	174	112	59.8566	62.3656	37.6344	61.1111	0.666487	0.222292	53	30	40	16	76.8116	57.1429	42.8571	66.9065	0.700166	0.346128
XGBClassifier	0.54	178	102	177	101	63.7993	63.4409	36.5591	63.6201	0.691435	0.272403	45	28	42	24	65.2174	60	40	62.5899	0.683644	0.252488
KNeighborsClassifier	0.52	171	90	189	108	61.2903	67.7419	32.2581	64.5161	0.709408	0.290929	51	28	42	18	73.913	60	40	66.9065	0.710248	0.342335
GaussianNB	0.46	184	97	182	95	65.9498	65.233	34.767	65.5914	0.69191	0.311836	53	30	40	16	76.8116	57.1429	42.8571	66.9065	0.707267	0.346128
SVC	0.52	181	98	181	98	64.875	64.875	35.125	64.875	0.73	0.297	53	31	39	16	76.812	55.714	44.286	66.187	0.738	0.333
RDK-4 = (composition of nucleotides in reverse complementary sequence, k-mer = 4)
Pattern_size	Threshold	TP_tr	FP_tr	TN_tr	FN_tr	Sens_tr	Spec_tr	FPR_tr	Accuracy_tr	AUC_tr	MCC_tr	TP_te	FP_te	TN_te	FN_te	Sens_te	Spec_te	FPR_te	Accuracy_te	AUC_te	MCC_te
DecisionTreeClassifier	0.52	168	118	161	111	60.215	57.706	42.294	58.961	0.59	0.179	47	35	35	22	68.116	50	50	58.993	0.591	0.184
RandomForestClassifier	0.51	190	100	179	89	68.1004	64.1577	35.8423	66.129	0.715221	0.322832	48	28	42	21	69.5652	60	40	64.7482	0.70911	0.296946
LogisticRegressionClassifier	0.51	177	102	177	102	63.4409	63.4409	36.5591	63.4409	0.679359	0.268817	49	24	46	20	71.0145	65.7143	34.2857	68.3453	0.682402	0.367745
XGBClassifier	0.51	171	110	169	108	61.2903	60.5735	39.4265	60.9319	0.64378	0.218644	47	32	38	22	68.1159	54.2857	45.7143	61.1511	0.645342	0.226133
KNeighborsClassifier	0.49	194	98	181	85	69.5341	64.8746	35.1254	67.2043	0.715914	0.34446	49	34	36	20	71.0145	51.4286	48.5714	61.1511	0.69265	0.228782
GaussianNB	0.32	178	102	177	101	63.7993	63.4409	36.5591	63.6201	0.675531	0.272403	54	24	46	15	78.2609	65.7143	34.2857	71.9424	0.706687	0.443066
SVC	0.52	180	103	176	99	64.516	63.082	36.918	63.799	0.7	0.276	47	26	44	22	68.116	62.857	37.143	65.468	0.712	0.31
TFIDF (1,1)
Model	Threshold	TP_tr	FP_tr	TN_tr	FN_tr	Sensitivity_tr	Specificity_tr	FPR_tr	Accuracy_tr	MCC_tr	AUC_tr	TP_te	FP_te	TN_te	FN_te	Sensitivity_te	Specificity_te	FPR_te	Accuracy_te	MCC_te	AUC_te
DecisionTreeClassifier	0.51	137	118	161	142	49.1039	57.7061	42.2939	53.405	0.0683537	0.535996	40	34	36	29	57.971	51.4286	48.5714	54.6763	0.0941911	0.546791
RandomForestClassifier	0.51	160	122	157	119	57.3477	56.2724	43.7276	56.81	0.136209	0.582534	42	32	38	27	60.8696	54.2857	45.7143	57.554	0.151868	0.595549
LogisticRegression	0.5	165	109	170	114	59.1398	60.9319	39.0681	60.0358	0.200749	0.620965	37	37	33	32	53.6232	47.1429	52.8571	50.3597	0.00767637	0.552588
XGBClassifier	0.47	154	128	151	125	55.1971	54.1219	45.8781	54.6595	0.0931954	0.579829	46	35	35	23	66.6667	50	50	58.2734	0.168992	0.613872
KNeighborsClassifier	0.41	152	127	152	127	54.4803	54.4803	45.5197	54.4803	0.0896057	0.548387	42	33	37	27	60.8696	52.8571	47.1429	56.8345	0.137695	0.549068
GaussianNB	0.5	162	112	167	117	58.0645	59.8566	40.1434	58.9606	0.17924	0.62487	37	29	41	32	53.6232	58.5714	41.4286	56.1151	0.122098	0.573706
SVC	0.51	166	106	173	113	59.4982	62.0072	37.9928	60.7527	0.215121	0.627658	35	32	38	34	50.7246	54.2857	45.7143	52.518	0.0501347	0.62588
ExtraTreesClassifier	0.5	162	130	149	117	58.0645	53.405	46.595	55.7348	0.11482	0.5732	50	35	35	19	72.4638	50	50	61.1511	0.230436	0.604762
TFIDF (1,2)
Model	Threshold	TP_tr	FP_tr	TN_tr	FN_tr	Sensitivity_tr	Specificity_tr	FPR_tr	Accuracy_tr	MCC_tr	AUC_tr	TP_te	FP_te	TN_te	FN_te	Sensitivity_te	Specificity_te	FPR_te	Accuracy_te	MCC_te	AUC_te
DecisionTreeClassifier	0.51	162	111	168	117	58.0645	60.2151	39.7849	59.1398	0.182838	0.591398	52	35	35	17	75.3623	50	50	62.5899	0.26206	0.626812
RandomForestClassifier	0.51	183	103	176	96	65.5914	63.0824	36.9176	64.3369	0.286829	0.698231	50	33	37	19	72.4638	52.8571	47.1429	62.5899	0.258119	0.684576
LogisticRegression	0.49	173	113	166	106	62.0072	59.4982	40.5018	60.7527	0.215121	0.652831	47	32	38	22	68.1159	54.2857	45.7143	61.1511	0.226133	0.635611
XGBClassifier	0.56	179	100	179	100	64.1577	64.1577	35.8423	64.1577	0.283154	0.69728	45	30	40	24	65.2174	57.1429	42.8571	61.1511	0.2243	0.65176
KNeighborsClassifier	0.41	166	105	174	113	59.4982	62.3656	37.6344	60.9319	0.218728	0.644808	41	25	45	28	59.4203	64.2857	35.7143	61.8705	0.237355	0.649275
GaussianNB	0.49	175	105	174	104	62.724	62.3656	37.6344	62.5448	0.250898	0.657687	44	32	38	25	63.7681	54.2857	45.7143	58.9928	0.181328	0.644513
SVC	0.5	182	97	182	97	65.233	65.233	34.767	65.233	0.304659	0.695829	43	30	40	26	62.3188	57.1429	42.8571	59.7122	0.194859	0.663768
ExtraTreesClassifier	0.51	181	96	183	98	64.8746	65.5914	34.4086	65.233	0.304667	0.704179	47	28	42	22	68.1159	60	40	64.0288	0.282037	0.736542
TFIDF (1,3)
Model	Threshold	TP_tr	FP_tr	TN_tr	FN_tr	Sensitivity_tr	Specificity_tr	FPR_tr	Accuracy_tr	MCC_tr	AUC_tr	TP_te	FP_te	TN_te	FN_te	Sensitivity_te	Specificity_te	FPR_te	Accuracy_te	MCC_te	AUC_te
DecisionTreeClassifier	0.5	173	106	173	106	62.0072	62.0072	37.9928	62.0072	0.240143	0.620072	45	30	40	24	65.2174	57.1429	42.8571	61.1511	0.2243	0.611801
RandomForestClassifier	0.51	182	97	182	97	65.233	65.233	34.767	65.233	0.30466	0.72009	50	30	40	19	72.4638	57.1429	42.8571	64.7482	0.299496	0.692754
LogisticRegression	0.5	173	109	170	106	62.0072	60.9319	39.0681	61.4695	0.229404	0.673822	52	28	42	17	75.3623	60	40	67.6259	0.35772	0.673706
XGBClassifier	0.49	183	97	182	96	65.5914	65.233	34.767	65.4122	0.308246	0.705001	48	28	42	21	69.5652	60	40	64.7482	0.296946	0.671014
KNeighborsClassifier	0.41	176	91	188	103	63.0824	67.3835	32.6165	65.233	0.304942	0.694383	53	34	36	16	76.8116	51.4286	48.5714	64.0288	0.291796	0.682712
GaussianNB	0.27	173	107	172	106	62.0072	61.6487	38.3513	61.828	0.236561	0.677458	50	34	36	19	72.4638	51.4286	48.5714	61.8705	0.244293	0.671843
SVC	0.51	178	100	179	101	63.7993	64.1577	35.8423	63.9785	0.279572	0.699824	46	28	42	23	66.6667	60	40	63.3094	0.26722	0.693168
ExtraTreesClassifier	0.51	188	93	186	91	67.3835	66.6667	33.3333	67.0251	0.340511	0.726706	48	27	43	21	69.5652	61.4286	38.5714	65.4676	0.310905	0.687681
TFIDF (1,4)
Model	Threshold	TP_tr	FP_tr	TN_tr	FN_tr	Sensitivity_tr	Specificity_tr	FPR_tr	Accuracy_tr	MCC_tr	AUC_tr	TP_te	FP_te	TN_te	FN_te	Sensitivity_te	Specificity_te	FPR_te	Accuracy_te	MCC_te	AUC_te
DecisionTreeClassifier	0.5	162	119	160	117	58.0645	57.3477	42.6523	57.7061	0.154126	0.577061	47	31	39	22	68.1159	55.7143	44.2857	61.8705	0.240099	0.619151
RandomForestClassifier	0.52	181	102	177	98	64.8746	63.4409	36.5591	64.1577	0.283183	0.718028	51	30	40	18	73.913	57.1429	42.8571	65.4676	0.314892	0.71677
LogisticRegression	0.5	179	107	172	100	64.1577	61.6487	38.3513	62.9032	0.258146	0.679475	49	30	40	20	71.0145	57.1429	42.8571	64.0288	0.284234	0.665217
XGBClassifier	0.52	181	100	179	98	64.8746	64.1577	35.8423	64.5161	0.29033	0.700608	49	31	39	20	71.0145	55.7143	44.2857	63.3094	0.270384	0.685093
KNeighborsClassifier	0.41	172	107	172	107	61.6487	61.6487	38.3513	61.6487	0.232975	0.672037	45	27	43	24	65.2174	61.4286	38.5714	63.3094	0.266625	0.66501
GaussianNB	0.01	134	69	210	145	48.0287	75.2688	24.7312	61.6487	0.242131	0.662222	40	30	40	29	57.971	57.1429	42.8571	57.554	0.151139	0.666253
SVC	0.5	180	105	174	99	64.5161	62.3656	37.6344	63.4409	0.268879	0.703742	46	30	40	23	66.6667	57.1429	42.8571	61.8705	0.239137	0.690269
ExtraTreesClassifier	0.52	180	98	181	99	64.5161	64.8746	35.1254	64.6953	0.293909	0.704539	50	27	43	19	72.4638	61.4286	38.5714	66.9065	0.340905	0.722567
TFIDF reverse complement sequence (RC) (1,1)
Model	Threshold	TP_tr	FP_tr	TN_tr	FN_tr	Sensitivity_tr	Specificity_tr	FPR_tr	Accuracy_tr	MCC_tr	AUC_tr	TP_te	FP_te	TN_te	FN_te	Sensitivity_te	Specificity_te	FPR_te	Accuracy_te	MCC_te	AUC_te
DecisionTreeClassifier	0.51	142	115	164	137	50.8961	58.7814	41.2186	54.8387	0.0970765	0.547931	39	36	34	30	56.5217	48.5714	51.4286	52.518	0.0510906	0.536335
RandomForestClassifier	0.5	162	113	166	117	58.0645	59.4982	40.5018	58.7814	0.175645	0.597481	44	35	35	25	63.7681	50	50	56.8345	0.138982	0.59441
LogisticRegression	0.5	165	109	170	114	59.1398	60.9319	39.0681	60.0358	0.200749	0.620965	37	37	33	32	53.6232	47.1429	52.8571	50.3597	0.00767637	0.552588
XGBClassifier	0.48	158	123	156	121	56.6308	55.914	44.086	56.2724	0.125451	0.580716	45	32	38	24	65.2174	54.2857	45.7143	59.7122	0.196172	0.615321
KNeighborsClassifier	0.41	152	127	152	127	54.4803	54.4803	45.5197	54.4803	0.0896057	0.548387	42	33	37	27	60.8696	52.8571	47.1429	56.8345	0.137695	0.549068
GaussianNB	0.5	162	112	167	117	58.0645	59.8566	40.1434	58.9606	0.17924	0.62487	37	29	41	32	53.6232	58.5714	41.4286	56.1151	0.122098	0.573706
SVC	0.51	166	106	173	113	59.4982	62.0072	37.9928	60.7527	0.215121	0.627658	35	32	38	34	50.7246	54.2857	45.7143	52.518	0.0501347	0.62588
ExtraTreesClassifier	0.51	153	119	160	126	54.8387	57.3477	42.6523	56.0932	0.121902	0.573085	40	33	37	29	57.971	52.8571	47.1429	55.3957	0.108416	0.595756
TFIDF reverse complement sequence (RC) (1,2)
Model	Threshold	TP_tr	FP_tr	TN_tr	FN_tr	Sensitivity_tr	Specificity_tr	FPR_tr	Accuracy_tr	MCC_tr	AUC_tr	TP_te	FP_te	TN_te	FN_te	Sensitivity_te	Specificity_te	FPR_te	Accuracy_te	MCC_te	AUC_te
DecisionTreeClassifier	0.01	152	102	177	127	54.4803	63.4409	36.5591	58.9606	0.179935	0.589606	47	32	38	22	68.1159	54.2857	45.7143	61.1511	0.226133	0.612008
RandomForestClassifier	0.51	181	96	183	98	64.8746	65.5914	34.4086	65.233	0.304667	0.700897	45	28	42	24	65.2174	60	40	62.5899	0.252488	0.695135
LogisticRegression	0.49	173	113	166	106	62.0072	59.4982	40.5018	60.7527	0.215121	0.652831	47	32	38	22	68.1159	54.2857	45.7143	61.1511	0.226133	0.635611
XGBClassifier	0.49	173	106	173	106	62.0072	62.0072	37.9928	62.0072	0.240143	0.68771	46	33	37	23	66.6667	52.8571	47.1429	59.7122	0.197083	0.659213
KNeighborsClassifier	0.41	166	105	174	113	59.4982	62.3656	37.6344	60.9319	0.218728	0.644808	41	25	45	28	59.4203	64.2857	35.7143	61.8705	0.237355	0.649275
GaussianNB	0.49	175	105	174	104	62.724	62.3656	37.6344	62.5448	0.250898	0.657687	44	32	38	25	63.7681	54.2857	45.7143	58.9928	0.181328	0.644513
SVC	0.5	182	97	182	97	65.233	65.233	34.767	65.233	0.30466	0.695829	43	30	40	26	62.3188	57.1429	42.8571	59.7122	0.194859	0.663768
ExtraTreesClassifier	0.5	185	100	179	94	66.3082	64.1577	35.8423	65.233	0.30473	0.717739	51	27	43	18	73.913	61.4286	38.5714	67.6259	0.35608	0.743685
TFIDF reverse complement sequence (RC) (1,3)
Model	Threshold	TP_tr	FP_tr	TN_tr	FN_tr	Sensitivity_tr	Specificity_tr	FPR_tr	Accuracy_tr	MCC_tr	AUC_tr	TP_te	FP_te	TN_te	FN_te	Sensitivity_te	Specificity_te	FPR_te	Accuracy_te	MCC_te	AUC_te
DecisionTreeClassifier	0.5	169	101	178	110	60.5735	63.7993	36.2007	62.1864	0.243855	0.621864	45	24	46	24	65.2174	65.7143	34.2857	65.4676	0.309317	0.654658
RandomForestClassifier	0.52	178	97	182	101	63.7993	65.233	34.767	64.5161	0.290352	0.708162	47	32	38	22	68.1159	54.2857	45.7143	61.1511	0.226133	0.661077
LogisticRegression	0.5	173	109	170	106	62.0072	60.9319	39.0681	61.4695	0.229404	0.673822	52	28	42	17	75.3623	60	40	67.6259	0.35772	0.673706
XGBClassifier	0.51	181	98	181	98	64.8746	64.8746	35.1254	64.8746	0.297491	0.703794	47	35	35	22	68.1159	50	50	58.9928	0.184158	0.685507
KNeighborsClassifier	0.41	176	91	188	103	63.0824	67.3835	32.6165	65.233	0.304942	0.694383	53	34	36	16	76.8116	51.4286	48.5714	64.0288	0.291796	0.682712
GaussianNB	0.27	173	107	172	106	62.0072	61.6487	38.3513	61.828	0.236561	0.677458	50	34	36	19	72.4638	51.4286	48.5714	61.8705	0.244293	0.671843
SVC	0.51	178	100	179	101	63.7993	64.1577	35.8423	63.9785	0.279572	0.699824	46	28	42	23	66.6667	60	40	63.3094	0.26722	0.693168
ExtraTreesClassifier	0.5	181	91	188	98	64.8746	67.3835	32.6165	66.129	0.322682	0.71402	49	31	39	20	71.0145	55.7143	44.2857	63.3094	0.270384	0.68323
TFIDF reverse complement sequence (RC) (1,4)
Model	Threshold	TP_tr	FP_tr	TN_tr	FN_tr	Sensitivity_tr	Specificity_tr	FPR_tr	Accuracy_tr	MCC_tr	AUC_tr	TP_te	FP_te	TN_te	FN_te	Sensitivity_te	Specificity_te	FPR_te	Accuracy_te	MCC_te	AUC_te
DecisionTreeClassifier	0.5	156	124	155	123	55.914	55.5556	44.4444	55.7348	0.114696	0.557348	43	33	37	26	62.3188	52.8571	47.1429	57.554	0.152424	0.57588
RandomForestClassifier	0.52	180	93	186	99	64.5161	66.6667	33.3333	65.5914	0.3119	0.714778	51	29	41	18	73.913	58.5714	41.4286	66.1871	0.328608	0.709731
LogisticRegression	0.5	179	107	172	100	64.1577	61.6487	38.3513	62.9032	0.258146	0.679475	49	30	40	20	71.0145	57.1429	42.8571	64.0288	0.284234	0.665217
XGBClassifier	0.52	181	97	182	98	64.8746	65.233	34.767	65.0538	0.301077	0.69191	48	27	43	21	69.5652	61.4286	38.5714	65.4676	0.310905	0.713872
KNeighborsClassifier	0.41	172	107	172	107	61.6487	61.6487	38.3513	61.6487	0.232975	0.672037	45	27	43	24	65.2174	61.4286	38.5714	63.3094	0.266625	0.66501
GaussianNB	0.01	134	69	210	145	48.0287	75.2688	24.7312	61.6487	0.242131	0.662222	40	30	40	29	57.971	57.1429	42.8571	57.554	0.151139	0.666253
SVC	0.5	180	105	174	99	64.5161	62.3656	37.6344	63.4409	0.268879	0.703742	46	30	40	23	66.6667	57.1429	42.8571	61.8705	0.239137	0.690269
ExtraTreesClassifier	0.51	185	94	185	94	66.3082	66.3082	33.6918	66.3082	0.326165	0.716961	55	29	41	14	79.7101	58.5714	41.4286	69.0647	0.391419	0.724534
Binary Features
OHE - mononucleotides (Padding with X)
Pattern_size	Threshold	TP_tr	FP_tr	TN_tr	FN_tr	Sens_tr	Spec_tr	FPR_tr	Accuracy_tr	AUC_tr	MCC_tr	TP_te	FP_te	TN_te	FN_te	Sens_te	Spec_te	FPR_te	Accuracy_te	AUC_te	MCC_te
DecisionTreeClassifier	0.49	156	121	158	123	55.914	56.631	43.369	56.272	0.581	0.125	36	30	40	33	52.174	57.143	42.857	54.676	0.563	0.093
RandomForestClassifier	0.51	188	96	183	91	67.3835	65.5914	34.4086	66.4875	0.74728	0.329802	47	21	49	22	68.1159	70	30	69.0647	0.75383	0.381238
LogisticRegressionClassifier	0.51	176	102	177	103	63.082	63.441	36.559	63.262	0.685	0.265	46	32	38	23	66.667	54.286	45.714	60.432	0.665	0.211
XGBClassifier	0.51	174	107	172	105	62.3656	61.6487	38.3513	62.0072	0.684601	0.24015	47	33	37	22	68.1159	52.8571	47.1429	60.4317	0.68323	0.212161
KNeighborsClassifier	0.43	187	103	176	92	67.0251	63.0824	36.9176	65.0538	0.708945	0.30131	53	30	40	16	76.8116	57.1429	42.8571	66.9065	0.712836	0.346128
GaussianNB	0.51	174	103	176	105	62.3656	63.0824	36.9176	62.724	0.673218	0.254487	49	30	40	20	71.0145	57.1429	42.8571	64.0288	0.670393	0.284234
SVC	0.51	180	99	180	99	64.5161	64.5161	35.4839	64.5161	0.702014	0.290323	55	30	40	14	79.7101	57.1429	42.8571	68.3453	0.706418	0.378042
ExtraTreesClassifier	0.51	179	88	191	100	64.1577	68.4588	31.5412	66.3082	0.74015	0.326467	47	28	42	22	68.1159	60	40	64.0288	0.74472	0.282037
DAC
Pattern_size	Threshold	TP_tr	FP_tr	TN_tr	FN_tr	Sens_tr	Spec_tr	FPR_tr	Accuracy_tr	AUC_tr	MCC_tr	TP_te	FP_te	TN_te	FN_te	Sens_te	Spec_te	FPR_te	Accuracy_te	AUC_te	MCC_te
DecisionTreeClassifier	0.51	154	121	158	125	55.197	56.631	43.369	55.914	0.558	0.118	29	24	46	40	42.029	65.714	34.286	53.957	0.559	0.08
RandomForestClassifier	0.53	148	113	166	131	53.0466	59.4982	40.5018	56.2724	0.597802	0.12571	33	19	51	36	47.8261	72.8571	27.1429	60.4317	0.614389	0.213713
LogisticRegressionClassifier	0.52	149	118	161	130	53.405	57.7061	42.2939	55.5556	0.58121	0.111214	40	32	38	29	57.971	54.2857	45.7143	56.1151	0.60735	0.122643
XGBClassifier	0.52	165	118	161	114	59.14	57.706	42.294	58.423	0.613	0.168	33	23	47	36	47.826	67.143	32.857	57.554	0.62	0.153
KNeighborsClassifier	0.51	112	86	193	167	40.1434	69.1756	30.8244	54.6595	0.563276	0.0973844	22	20	50	47	31.8841	71.4286	28.5714	51.7986	0.556832	0.0360692
GaussianNB	0.62	152	119	160	127	54.48	57.348	42.652	55.914	0.583	0.118	34	27	43	35	49.275	61.429	38.571	55.396	0.594	0.108
SVC	0.53	149	126	153	130	53.405	54.8387	45.1613	54.1219	0.581146	0.0824457	41	29	41	28	59.4203	58.5714	41.4286	58.9928	0.599793	0.179917
DACC
Pattern_size	Threshold	TP_tr	FP_tr	TN_tr	FN_tr	Sens_tr	Spec_tr	FPR_tr	Accuracy_tr	AUC_tr	MCC_tr	TP_te	FP_te	TN_te	FN_te	Sens_te	Spec_te	FPR_te	Accuracy_te	AUC_te	MCC_te
DecisionTreeClassifier	0.51	159	133	146	120	56.9892	52.3297	47.6703	54.6595	0.567702	0.0932913	53	44	26	16	76.8116	37.1429	62.8571	56.8345	0.556522	0.151941
RandomForestClassifier	0.52	163	125	154	116	58.4229	55.1971	44.8029	56.81	0.598341	0.136272	36	27	43	33	52.1739	61.4286	38.5714	56.8345	0.604141	0.13662
LogisticRegressionClassifier	0.52	149	118	161	130	53.405	57.7061	42.2939	55.5556	0.58121	0.111214	40	32	38	29	57.971	54.2857	45.7143	56.1151	0.60735	0.122643
XGBClassifier	0.52	165	118	161	114	59.14	57.706	42.294	58.423	0.613	0.168	33	23	47	36	47.826	67.143	32.857	57.554	0.62	0.153
KNeighborsClassifier	0.51	112	86	193	167	40.1434	69.1756	30.8244	54.6595	0.563276	0.0973844	22	20	50	47	31.8841	71.4286	28.5714	51.7986	0.556832	0.0360692
GaussianNB	0.62	152	119	160	127	54.48	57.348	42.652	55.914	0.583	0.118	34	27	43	35	49.275	61.429	38.571	55.396	0.594	0.108
SVC	0.53	145	126	153	134	51.9713	54.8387	45.1613	53.405	0.582855	0.0681284	39	29	41	30	56.5217	58.5714	41.4286	57.554	0.587578	0.150963
DDON
Pattern_size	Threshold	TP_tr	FP_tr	TN_tr	FN_tr	Sens_tr	Spec_tr	FPR_tr	Accuracy_tr	AUC_tr	MCC_tr	TP_te	FP_te	TN_te	FN_te	Sens_te	Spec_te	FPR_te	Accuracy_te	AUC_te	MCC_te
DecisionTreeClassifier	0.51	153	129	150	126	54.839	53.763	46.237	54.301	0.54	0.086	16	14	56	53	23.188	80	20	51.799	0.525	0.039
RandomForestClassifier	0.51	159	115	164	120	56.989	58.781	41.219	57.885	0.609	0.158	33	24	46	36	47.826	65.714	34.286	56.835	0.621	0.138
LogisticRegressionClassifier	0.5	174	174	105	105	62.3656	37.6344	62.3656	50	0.536465	0.05	31	28	42	38	44.9275	60	40	52.518	0.538509	0.0498462
XGBClassifier	0.49	162	124	155	117	58.065	55.556	44.444	56.81	0.589	0.136	38	30	40	31	55.072	57.143	42.857	56.115	0.567	0.122
KNeighborsClassifier	0.49	150	128	151	129	53.7634	54.1219	45.8781	53.9427	0.572699	0.0788535	36	31	39	33	52.1739	55.7143	44.2857	53.9568	0.568841	0.078931
GaussianNB	0.52	163	132	147	116	58.4229	52.6882	47.3118	55.5556	0.578461	0.111294	37	32	38	32	53.6232	54.2857	45.7143	53.9568	0.536232	0.079089
SVC	0.52	158	126	153	121	56.6308	54.8387	45.1613	55.7348	0.602253	0.114714	37	28	42	32	53.6232	60	40	56.8345	0.601242	0.136515
Entropy Nuc
Pattern_size	Threshold	TP_tr	FP_tr	TN_tr	FN_tr	Sens_tr	Spec_tr	FPR_tr	Accuracy_tr	AUC_tr	MCC_tr	TP_te	FP_te	TN_te	FN_te	Sens_te	Spec_te	FPR_te	Accuracy_te	AUC_te	MCC_te
DecisionTreeClassifier	0.56	160	117	162	119	57.3477	58.0645	41.9355	57.7061	0.566218	0.154126	35	35	35	34	50.7246	50	50	50.3597	0.552174	0.00724638
RandomForestClassifier	0.5	156	117	162	123	55.914	58.0645	41.9355	56.9892	0.59802	0.139817	36	31	39	33	52.1739	55.7143	44.2857	53.9568	0.584058	0.078931
LogisticRegressionClassifier	0.5	152	114	165	127	54.4803	59.1398	40.8602	56.81	0.56652	0.136349	25	22	48	44	36.2319	68.5714	31.4286	52.518	0.547205	0.0507658
XGBClassifier	0.5	161	114	165	118	57.706	59.14	40.86	58.423	0.591	0.168	40	33	37	29	57.971	52.857	47.143	55.396	0.587	0.108
KNeighborsClassifier	0.49	156	121	158	123	55.914	56.6308	43.3692	56.2724	0.58033	0.125451	35	30	40	34	50.7246	57.1429	42.8571	53.9568	0.583437	0.0788383
GaussianNB	0.5	84	58	221	195	30.1075	79.2115	20.7885	54.6595	0.557412	0.106975	12	9	61	57	17.3913	87.1429	12.8571	52.518	0.550518	0.0633024
SVC	0.49	155	115	164	124	55.5556	58.7814	41.2186	57.1685	0.593049	0.143444	31	27	43	38	44.9275	61.4286	38.5714	53.2374	0.593582	0.0644478
Entropy Seq
Pattern_size	Threshold	TP_tr	FP_tr	TN_tr	FN_tr	Sens_tr	Spec_tr	FPR_tr	Accuracy_tr	AUC_tr	MCC_tr	TP_te	FP_te	TN_te	FN_te	Sens_te	Spec_te	FPR_te	Accuracy_te	AUC_te	MCC_te
DecisionTreeClassifier	0.51	129	113	166	150	46.2366	59.4982	40.5018	52.8674	0.540274	0.0578587	36	33	37	33	52.1739	52.8571	47.1429	52.518	0.521532	0.0503106
RandomForestClassifier	0.51	141	135	144	138	50.5376	51.6129	48.3871	51.0753	0.53457	0.0215066	39	36	34	30	56.5217	48.5714	51.4286	52.518	0.521946	0.0510906
LogisticRegressionClassifier	0.5	105	132	147	174	37.6344	52.6882	47.3118	45.1613	0.429189	-0.0978897	22	27	43	47	31.8841	61.4286	38.5714	46.7626	0.438613	-0.0699858
XGBClassifier	0.52	149	123	156	130	53.405	55.914	44.086	54.659	0.558	0.093	40	37	33	29	57.971	47.143	52.857	52.518	0.545	0.051
KNeighborsClassifier	0.51	201	195	84	78	72.043	30.1075	69.8925	51.0753	0.527074	0.023689	53	50	20	16	76.8116	28.5714	71.4286	52.518	0.528571	0.061437
GaussianNB	0.46	156	142	137	123	55.914	49.104	50.896	52.509	0.524	0.05	34	27	43	35	49.275	61.429	38.571	55.396	0.548	0.108
SVC	0.5	176	165	114	103	63.0824	40.8602	59.1398	51.9713	0.543782	0.0404376	59	61	9	10	85.5072	12.8571	87.1429	48.9209	0.561491	-0.023806
NRI
Pattern_size	Threshold	TP_tr	FP_tr	TN_tr	FN_tr	Sens_tr	Spec_tr	FPR_tr	Accuracy_tr	AUC_tr	MCC_tr	TP_te	FP_te	TN_te	FN_te	Sens_te	Spec_te	FPR_te	Accuracy_te	AUC_te	MCC_te
DecisionTreeClassifier	0.56	155	132	147	124	55.5556	52.6882	47.3118	54.1219	0.568685	0.0824712	42	35	35	27	60.8696	50	50	55.3957	0.573292	0.109331
RandomForestClassifier	0.53	161	126	153	118	57.7061	54.8387	45.1613	56.2724	0.601688	0.1255	38	29	41	31	55.0725	58.5714	41.4286	56.8345	0.57381	0.136524
LogisticRegressionClassifier	0.49	175	142	137	104	62.724	49.104	50.896	55.914	0.594	0.119	43	37	33	26	62.319	47.143	52.857	54.676	0.576	0.096
XGBClassifier	0.51	162	125	154	117	58.0645	55.1971	44.8029	56.6308	0.59091	0.132671	48	38	32	21	69.5652	45.7143	54.2857	57.554	0.573499	0.157288
KNeighborsClassifier	0.53	154	127	152	125	55.1971	54.4803	45.5197	54.8387	0.570252	0.0967767	46	34	36	23	66.6667	51.4286	48.5714	58.9928	0.571118	0.183049
GaussianNB	0.61	155	117	162	124	55.556	58.065	41.935	56.81	0.593	0.136	46	36	34	23	66.667	48.571	51.429	57.554	0.594	0.155
SVC	0.53	143	126	153	136	51.2545	54.8387	45.1613	53.0466	0.575873	0.0609711	37	33	37	32	53.6232	52.8571	47.1429	53.2374	0.55735	0.0648033
PC_PDNC
Pattern_size	Threshold	TP_tr	FP_tr	TN_tr	FN_tr	Sens_tr	Spec_tr	FPR_tr	Accuracy_tr	AUC_tr	MCC_tr	TP_te	FP_te	TN_te	FN_te	Sens_te	Spec_te	FPR_te	Accuracy_te	AUC_te	MCC_te
DecisionTreeClassifier	0.52	166	113	166	113	59.498	59.498	40.502	59.498	0.631	0.19	36	27	43	33	52.174	61.429	38.571	56.835	0.582	0.137
RandomForestClassifier	0.51	186	92	187	93	66.667	67.025	32.975	66.846	0.72	0.337	48	27	43	21	69.565	61.429	38.571	65.468	0.692	0.311
LogisticRegressionClassifier	0.5	168	111	168	111	60.215	60.215	39.785	60.215	0.65	0.204	46	30	40	23	66.667	57.143	42.857	61.871	0.655	0.239
XGBClassifier	0.53	177	102	177	102	63.441	63.441	36.559	63.441	0.689	0.269	45	27	43	24	65.217	61.429	38.571	63.309	0.664	0.267
KNeighborsClassifier	0.49	177	99	180	102	63.441	64.516	35.484	63.978	0.7	0.28	47	30	40	22	68.116	57.143	42.857	62.59	0.696	0.254
GaussianNB	0.44	176	101	178	103	63.082	63.799	36.201	63.441	0.658	0.269	40	32	38	29	57.971	54.286	45.714	56.115	0.626	0.123
SVC	0.5	175	110	169	104	62.724	60.573	39.427	61.649	0.67	0.233	49	32	38	20	71.014	54.286	45.714	62.59	0.669	0.257
PDNC
Pattern_size	Threshold	TP_tr	FP_tr	TN_tr	FN_tr	Sens_tr	Spec_tr	FPR_tr	Accuracy_tr	AUC_tr	MCC_tr	TP_te	FP_te	TN_te	FN_te	Sens_te	Spec_te	FPR_te	Accuracy_te	AUC_te	MCC_te
DecisionTreeClassifier	0.52	167	115	164	112	59.857	58.781	41.219	59.319	0.598	0.186	30	17	53	39	43.478	75.714	24.286	59.712	0.63	0.203
RandomForestClassifier	0.51	185	97	182	94	66.308	65.233	34.767	65.771	0.707	0.315	48	31	39	21	69.565	55.714	44.286	62.59	0.715	0.255
LogisticRegressionClassifier	0.5	166	113	166	113	59.498	59.498	40.502	59.498	0.649	0.19	46	30	40	23	66.667	57.143	42.857	61.871	0.652	0.239
XGBClassifier	0.52	175	104	175	104	62.724	62.724	37.276	62.724	0.666	0.254	47	27	43	22	68.116	61.429	38.571	64.748	0.659	0.296
KNeighborsClassifier	0.49	182	98	181	97	65.233	64.875	35.125	65.054	0.704	0.301	48	25	45	21	69.565	64.286	35.714	66.906	0.697	0.339
GaussianNB	0.45	173	103	176	106	62.007	63.082	36.918	62.545	0.653	0.251	42	32	38	27	60.87	54.286	45.714	57.554	0.633	0.152
SVC	0.5	171	111	168	108	61.29	60.215	39.785	60.753	0.663	0.215	50	31	39	19	72.464	55.714	44.286	64.029	0.666	0.286
SC_PDNC
Pattern_size	Threshold	TP_tr	FP_tr	TN_tr	FN_tr	Sens_tr	Spec_tr	FPR_tr	Accuracy_tr	AUC_tr	MCC_tr	TP_te	FP_te	TN_te	FN_te	Sens_te	Spec_te	FPR_te	Accuracy_te	AUC_te	MCC_te
DecisionTreeClassifier	0.51	165	112	167	114	59.14	59.857	40.143	59.498	0.63	0.19	52	41	29	17	75.362	41.429	58.571	58.273	0.647	0.178
RandomForestClassifier	0.51	189	93	186	90	67.742	66.667	33.333	67.204	0.717	0.344	45	28	42	24	65.217	60	40	62.59	0.701	0.252
LogisticRegressionClassifier	0.5	164	109	170	115	58.781	60.932	39.068	59.857	0.65	0.197	48	29	41	21	69.565	58.571	41.429	64.029	0.656	0.283
XGBClassifier	0.53	170	107	172	109	60.932	61.649	38.351	61.29	0.665	0.226	40	31	39	29	57.971	55.714	44.286	56.835	0.642	0.137
KNeighborsClassifier	0.49	184	96	183	95	65.95	65.591	34.409	65.771	0.708	0.315	49	27	43	20	71.014	61.429	38.571	66.187	0.707	0.326
GaussianNB	0.49	173	106	173	106	62.007	62.007	37.993	62.007	0.662	0.24	41	31	39	28	59.42	55.714	44.286	57.554	0.637	0.151
SVC	0.5	172	108	171	107	61.649	61.29	38.71	61.47	0.669	0.229	48	30	40	21	69.565	57.143	42.857	63.309	0.669	0.269
