## Supplementary Table S2 for "AdmirePred: A method for predicting abundant miRNAs in Exosomes"

### Sheet: Mann-Whitney_U_Test_Results_for
Supplementary Table S2: Results for Mann Whitney U test for the best features in alternate dataset (here, Features like A_1, A_2,.. Stand for OHE features; and features like A_rc, T_rc,.. Stand for TFIDF features for reverse complementary strand for k-mer range (1,2))
Feature	Exosome_Mean	Non_Exosome_Mean	Mean_Difference	U_Statistic	P_Value_MannWhitney
A_1	0.255747	0.323782	-0.0680351	56594.5	0.0479375
C_1	0.244253	0.180516	0.0637371	64596.5	0.0398267
G_1	0.091954	0.0859599	0.00599414	61090	0.781499
U_1	0.408046	0.409742	-0.00169614	60623	0.963878
X_1	0	0	0	60726	1
A_2	0.318966	0.355301	-0.0363353	58519.5	0.310756
C_2	0.20977	0.17192	0.0378503	63024.5	0.203967
G_2	0.247126	0.260745	-0.0136185	59899	0.679999
U_2	0.224138	0.212034	0.0121035	61461	0.699222
X_2	0	0	0	60726	1
A_3	0.284483	0.332378	-0.0478955	57817.5	0.171413
C_3	0.206897	0.191977	0.0149195	61632	0.622534
G_3	0.25	0.232092	0.0179083	61813.5	0.580913
U_3	0.258621	0.243553	0.0150677	61641	0.64688
X_3	0	0	0	60726	1
A_4	0.25	0.289398	-0.0393983	58333.5	0.241709
C_4	0.258621	0.206304	0.052317	63903	0.102342
G_4	0.293103	0.303725	-0.0106215	60081	0.759633
U_4	0.198276	0.200573	-0.0022972	60586.5	0.939765
X_4	0	0	0	60726	1
A_5	0.275862	0.255014	0.0208477	61992	0.533581
C_5	0.181034	0.197708	-0.0166733	59713.5	0.574763
G_5	0.304598	0.326648	-0.0220499	59387	0.531593
U_5	0.238506	0.22063	0.0178754	61811.5	0.575192
X_5	0	0	0	60726	1
A_6	0.189655	0.286533	-0.0968778	54843	0.00270153
C_6	0.29023	0.243553	0.0466769	63560.5	0.163994
G_6	0.255747	0.229226	0.0265208	62336.5	0.414492
U_6	0.264368	0.240688	0.0236801	62164	0.472308
X_6	0	0	0	60726	1
A_7	0.287356	0.312321	-0.0249646	59210	0.472471
C_7	0.264368	0.240688	0.0236801	62164	0.472308
G_7	0.206897	0.206304	0.000592827	60762	0.984804
U_7	0.241379	0.240688	0.000691631	60768	0.983185
X_7	0	0	0	60726	1
A_8	0.221264	0.272206	-0.0509419	57632.5	0.119147
C_8	0.261494	0.206304	0.0551905	64077.5	0.0854945
G_8	0.229885	0.226361	0.00352403	60940	0.911997
U_8	0.287356	0.295129	-0.00777262	60254	0.821649
X_8	0	0	0	60726	1
A_9	0.189655	0.260745	-0.0710898	56409	0.024801
C_9	0.244253	0.234957	0.00929585	61290.5	0.774095
G_9	0.201149	0.2149	-0.0137503	59891	0.655174
U_9	0.364943	0.289398	0.0755442	65313.5	0.0336895
X_9	0	0	0	60726	1
A_10	0.206897	0.280802	-0.0739057	56238	0.0232136
C_10	0.264368	0.237822	0.0265455	62338	0.419522
G_10	0.310345	0.209169	0.101176	66870	0.00233785
U_10	0.218391	0.272206	-0.0538155	57458	0.0990416
X_10	0	0	0	60726	1
A_11	0.178161	0.272206	-0.0940454	55015	0.00298442
C_11	0.227011	0.209169	0.0178424	61809.5	0.568886
G_11	0.321839	0.275072	0.0467674	63566	0.17766
U_11	0.272989	0.243553	0.0294355	62513.5	0.375132
X_11	0	0	0	60726	1
A_12	0.238506	0.246418	-0.00791259	60245.5	0.807786
C_12	0.232759	0.234957	-0.0021984	60592.5	0.945585
G_12	0.25	0.223496	0.0265043	62335.5	0.410949
U_12	0.278736	0.295129	-0.0163933	59730.5	0.63278
X_12	0	0	0	60726	1
A_13	0.218391	0.243553	-0.0251622	59198	0.43113
C_13	0.215517	0.186246	0.0292708	62503.5	0.335323
G_13	0.270115	0.255014	0.0151006	61643	0.650955
U_13	0.295977	0.315186	-0.0192092	59559.5	0.582445
X_13	0	0	0	60726	1
A_14	0.267241	0.240688	0.0265537	62338.5	0.421126
C_14	0.204023	0.22063	-0.0166074	59717.5	0.592375
G_14	0.258621	0.246418	0.0122024	61467	0.711204
U_14	0.270115	0.292264	-0.0221487	59381	0.51595
X_14	0	0	0	60726	1
A_15	0.272989	0.266476	0.00651286	61121.5	0.846703
C_15	0.238506	0.206304	0.032202	62681.5	0.307157
G_15	0.321839	0.209169	0.11267	67568	0.000763768
U_15	0.166667	0.318052	-0.151385	51533	3.17536e-06
X_15	0	0	0	60726	1
A_16	0.267241	0.17765	0.0895909	66166.5	0.00448852
C_16	0.25	0.266476	-0.0164756	59725.5	0.619678
G_16	0.218391	0.240688	-0.0222969	59372	0.484485
U_16	0.264368	0.315186	-0.0508184	57640	0.139585
X_16	0	0	0	60726	1
A_17	0.152299	0.232092	-0.0797928	55880.5	0.00757011
C_17	0.278736	0.22063	0.0581053	64254.5	0.0766171
G_17	0.275862	0.226361	0.049501	63732	0.132183
U_17	0.293103	0.320917	-0.0278135	59037	0.426522
X_17	0	0	0	60726	1
A_18	0.181034	0.223496	-0.0424612	58147.5	0.163312
C_18	0.204023	0.252149	-0.048126	57803.5	0.130382
G_18	0.287356	0.226361	0.0609953	64430	0.0655598
U_18	0.316092	0.286533	0.029559	62521	0.395562
X_18	0.0114943	0.0114613	3.29348e-05	60728	0.997559
A_19	0.186782	0.209169	-0.0223874	59366.5	0.458809
C_19	0.195402	0.246418	-0.051016	57628	0.104857
G_19	0.301724	0.191977	0.109747	67390.5	0.000786345
U_19	0.293103	0.323782	-0.0306788	58863	0.38105
X_19	0.0229885	0.0286533	-0.00566479	60382	0.638053
A_20	0.143678	0.249284	-0.105606	54313	0.000456367
C_20	0.224138	0.17192	0.0522182	63897	0.0839377
G_20	0.310345	0.234957	0.0753878	65304	0.025552
U_20	0.281609	0.292264	-0.0106544	60079	0.75621
X_20	0.0402299	0.0515759	-0.011346	60037	0.474869
A_21	0.158046	0.226361	-0.0683151	56577.5	0.0222271
C_21	0.25	0.186246	0.0637536	64597.5	0.0417232
G_21	0.20977	0.255014	-0.0452442	57978.5	0.157738
U_21	0.310345	0.243553	0.0667918	64782	0.0489859
X_21	0.0718391	0.0888252	-0.0169861	59694.5	0.410003
A_22	0.126437	0.163324	-0.036887	58486	0.16698
C_22	0.137931	0.154728	-0.0167968	59706	0.530949
G_22	0.227011	0.154728	0.0722837	65115.5	0.0152565
U_22	0.264368	0.180516	0.0838521	65818	0.00782389
X_22	0.244253	0.346705	-0.102452	54504.5	0.00306101
A_23	0.0344828	0.025788	0.00869479	61254	0.502664
C_23	0.0344828	0.025788	0.00869479	61254	0.502664
G_23	0.0488506	0.0601719	-0.0113213	60038.5	0.510997
U_23	0.0632184	0.0487106	0.0145078	61607	0.405308
X_23	0.818966	0.839542	-0.020576	59476.5	0.470887
A_24	0.00287356	0.00573066	-0.0028571	60552.5	0.565944
C_24	0	0.00286533	-0.00286533	60552	0.319397
G_24	0.00287356	0.00859599	-0.00572243	60378.5	0.318352
U_24	0.0114943	0	0.0114943	61424	0.0448814
X_24	0.982759	0.982808	-4.94022e-05	60723	0.996669
A_25	0	0	0	60726	1
C_25	0	0	0	60726	1
G_25	0.00287356	0	0.00287356	60900.5	0.318005
U_25	0	0.00286533	-0.00286533	60552	0.319397
X_25	0.997126	0.997135	-8.23371e-06	60725.5	1
a	0.404499	0.407342	-0.00284266	59594.5	0.670455
aa	0.126126	0.149961	-0.0238351	55917	0.0665411
ac	0.127348	0.09919	0.0281581	70526	0.000207375
ag	0.129442	0.121605	0.00783701	62458	0.513566
au	0.100615	0.119623	-0.0190074	55441	0.0436733
c	0.375718	0.34125	0.0344683	68976	0.00191078
ca	0.145211	0.136604	0.00860695	64028.5	0.21392
cc	0.139684	0.117758	0.0219259	65708	0.0570733
cg	0.0854177	0.0449799	0.0404378	72273	2.95391e-07
cu	0.113517	0.124537	-0.0110199	56345	0.0981297
g	0.341528	0.315548	0.0259796	67815.5	0.00764993
ga	0.118937	0.0939988	0.0249383	69075	0.00139729
gc	0.100787	0.106743	-0.00595552	57685.5	0.249382
gg	0.115775	0.11071	0.00506479	63075	0.359589
gu	0.10992	0.102943	0.00697683	62412.5	0.520266
u	0.330315	0.38588	-0.0555644	47470	6.12607e-07
ua	0.0962402	0.119681	-0.0234409	53262.5	0.00408288
uc	0.109582	0.108144	0.00143882	60260.5	0.858649
ug	0.118931	0.121537	-0.00260608	58739.5	0.453023
uu	0.103038	0.152357	-0.0493192	49099	6.80476e-06
