## Supplementary Table S3 for "AdmirePred: A method for predicting abundant miRNAs in Exosomes"

### Sheet: Sheet1
Supplementary Table S3: Results for feature importance of the best features in alternate dataset extracted using Extra Tree Model (here, Features like A_1, A_2,.. Stand for OHE features; and features like A_rc, T_rc,.. Stand for TFIDF features for reverse complementary strand for k-mer range (1,2))
Feature_alternate	Importance_alternate
UU_rc	0.0174128
U_rc	0.0157946
U_15	0.0148134
AC_rc	0.0146387
X_22	0.0139737
G_15	0.0136767
A_20	0.0136293
G_19	0.0130177
A_16	0.0128688
C_rc	0.0127114
CA_rc	0.0126093
CG_rc	0.0122387
G_10	0.011725
AA_rc	0.011479
CU_rc	0.0112409
AG_rc	0.0108965
GA_rc	0.0107542
AU_rc	0.0107472
A_11	0.0107468
UA_rc	0.0106689
UC_rc	0.0106445
C_1	0.0105445
U_22	0.0102933
UG_rc	0.0102635
A_1	0.0100546
G_rc	0.0100315
GC_rc	0.00989067
U_19	0.00961853
A_17	0.00959493
G_20	0.00958427
U_9	0.00957129
A_3	0.00945489
A_rc	0.00944975
A_9	0.00940234
GU_rc	0.00937081
CC_rc	0.00934041
G_22	0.00928932
G_17	0.00924838
C_17	0.00918073
U_14	0.00917847
U_16	0.00912219
G_14	0.00897954
C_18	0.00897655
GG_rc	0.00892272
C_16	0.0087359
U_18	0.00863604
U_3	0.00856602
U_12	0.00855179
A_4	0.00855131
U_17	0.00853282
G_2	0.0085049
A_2	0.00845134
A_6	0.00842023
G_18	0.00827433
G_16	0.00826133
C_11	0.00821238
C_13	0.00819108
A_10	0.00815306
C_7	0.00801508
U_10	0.00792854
A_13	0.00792118
G_6	0.00791633
G_21	0.00791594
C_21	0.00790317
U_1	0.00788216
C_5	0.00786151
C_4	0.00783969
C_3	0.00783283
A_8	0.00781253
C_8	0.00779231
A_5	0.00774096
C_19	0.00771745
U_13	0.00770929
U_4	0.00770598
U_2	0.00767024
G_11	0.00762978
C_9	0.00759873
U_6	0.00759519
G_4	0.00759076
A_14	0.00752467
G_5	0.0074923
A_7	0.00749201
U_21	0.00743463
G_12	0.00730232
A_21	0.00729658
C_15	0.00723055
U_11	0.00723004
C_6	0.00716964
A_18	0.00710729
U_20	0.00700008
U_5	0.00699809
C_12	0.00699733
G_3	0.00696411
C_2	0.00696275
U_7	0.00694756
G_9	0.00693328
C_20	0.00683415
G_8	0.00666944
C_10	0.00664976
C_14	0.0066451
X_23	0.00661088
A_15	0.00659105
G_13	0.00655654
U_8	0.00652942
A_19	0.00643376
A_12	0.00629554
G_7	0.00575859
C_22	0.00554178
A_22	0.00531223
G_23	0.00422604
U_23	0.00414332
G_1	0.00380411
X_21	0.00349514
C_23	0.00255752
X_20	0.00214393
A_23	0.00201444
X_19	0.00181286
X_24	0.0016708
X_18	0.000788124
A_24	0.000652765
G_24	0.000296888
X_25	0.000240387
U_24	0.000205477
G_25	7.08866e-05
C_24	4.73528e-05
U_25	4.51886e-05
X_8	0
X_6	0
X_2	0
X_17	0
X_16	0
X_15	0
X_7	0
X_14	0
X_13	0
X_12	0
X_4	0
A_25	0
X_3	0
X_1	0
X_5	0
X_10	0
C_25	0
X_11	0
X_9	0
